# Plant genotype-specific modulation of *Clonostachys rosea*-mediated biocontrol of septoria tritici blotch disease on wheat

**DOI:** 10.1101/2024.05.28.596162

**Authors:** Sidhant Chaudhary, Mustafa Zakieh, Mukesh Dubey, Dan Funck Jensen, Laura Grenville-Briggs, Aakash Chawade, Magnus Karlsson

**Affiliations:** Department of Forest Mycology and Plant Pathology, Swedish University of Agricultural Sciences, SE-75007, Uppsala, Sweden; Department of Plant Breeding, Swedish University of Agricultural Sciences, SE-23422, Lomma, Sweden; Department of Plant Protection Biology, Swedish University of Agricultural Sciences, SE-23422, Lomma, Sweden

**Keywords:** Biological control agent, *Clonostachys rosea*, genome-wide association study, integrated pest management, septoria tritici blotch, *Zymoseptoria tritici*

## Abstract

**Background:** Beneficial microorganisms can act as biological control agents (BCAs) by directly targeting pathogens or indirectly by enhancing the plant’s defense mechanisms against pathogens. However, efficiencies with which plants benefit from BCAs vary, potentially because of genetic variation in plants for plant-BCA compatibility. The aim of this study was to explore the genetic variation in winter wheat for modulation of *Clonostachys rosea*-mediated biocontrol of septoria tritici blotch disease caused by the fungal pathogen *Zymoseptoria tritici*.

**Results:** In total, 202 winter wheat genotypes, including landraces and old cultivars grown from 1900 onwards in the Scandinavian countries, were tested under greenhouse-controlled conditions. Foliar spray applications of the pathogen and the fungal BCA in two treatments, i.e., *Z. tritici* (Zt) alone and *Z. tritici* along with *C. rosea* (ZtCr) were used to assess the disease progress over time. The absence and presence of *C. rosea* in Zt and ZtCr, respectively, allowed the dissection of variation for plant disease resistance and biocontrol efficacy. The study showed significant phenotypic variation among plant genotypes for disease progression in both Zt and ZtCr treatments. Moreover, disease progress for individual plant genotypes differed significantly between the two treatments, indicating a plant genotype-dependent variation in biocontrol efficacy. For the phenotypic variation in disease progress and biocontrol efficacy, a genome-wide association study using a 20K single-nucleotide polymorphism (SNP) marker array was also performed. In total, five distinct SNP markers associated with disease resistance and four SNP markers associated with *C. rosea* biocontrol efficacy were identified.

**Conclusions:** This work serves as a foundation to further characterize the genetic basis of plant-BCA interactions, facilitating opportunities for concurrent breeding for disease resistance and biocontrol efficacy.
