## Supplementary material for "Plant genotype-specific modulation of *Clonostachys rosea*-mediated biocontrol of septoria tritici blotch disease on wheat": Supp Table 1

### Sheet: Supp. Table 1. Wheat genotypes
List of 202 winter wheat genotypes from NordGen gene bank with information on country of origin, year of origin and pedigree.
nordID	genID	name	accession_type	country	release_year	pedigree_description
Julius	NA	NA	NA	NA	NA	NA
NGB1	593002	Iduna	Cultivar	Sweden	1911	Selection from Squarehead; Cultivar release year: 1911; Cultivar marketing year: 1911; Cultivar withdrawn year: 1920
NGB10	593003	Äring II	Cultivar	Sweden	1936	Ankar x Saxo; Cultivar release year: 1936; Cultivar marketing year: 1936; Cultivar withdrawn year: 1952
NGB11425	593007	Starke II - LR	Unknown	Denmark	1968	Selection from Starke; Cultivar release year: 1968; Cultivar approved year: 1969; Cultivar marketing year: 1970
NGB12	593008	Eroica	Cultivar	Sweden	1943	WW 5133 x Äring; Cultivar release year: 1943; Cultivar approved year: 1943; Cultivar marketing year: 1943; Cultivar withdrawn year: 1955
NGB12242	593010	Pansar I	Cultivar	Sweden	1915	Kolte x Grenadier; Cultivar release year: 1915; Cultivar marketing year: 1915; Cultivar withdrawn year: 1921
NGB12243	593011	Ergo II	Cultivar	Sweden	1949	(S)Ergo-I; Cultivar release year: 1949; Cultivar approved year: 1949; Cultivar marketing year: 1949; Cultivar withdrawn year: 1959
NGB12244	593012	Konge III	Cultivar	Denmark	1939	Pajbjerg Konge II X Little Tich; Cultivar release year: 1939
NGB13	593013	Virtus	Cultivar	Sweden	1945	Ergo x Svea II; Cultivar release year: 1945; Cultivar approved year: 1968; Cultivar marketing year: 1970; Cultivar withdrawn year: 1976
NGB13023	593014	Ritmo	Unknown	Netherlands	NA	NA
NGB13442	593016	Winter Wheat From Bohuslän	Unknown	NA	NA	NA
NGB13444	593017	-	Landrace	Sweden	NA	NA
NGB13445	593018	Ångermanland	Landrace	Sweden	NA	NA
NGB13446	593019	Tystofte smaahvede	Cultivar	Denmark	1909	Selection in Squarehead; Cultivar release year: 1909
NGB13479	593020	Stava	Cultivar	Sweden	1995	(Helge M7D1 x Helge M7D2) x WW31254; Cultivar approved year: 1995
NGB13576	593021	Urban	Cultivar	Germany	1981	Kranich/Diplomat
NGB13659	593022	Bjørke	NA	Norway	1997	SvU75630 / Rida; Cultivar release year: 1997; Cultivar approved year: 1997
NGB14	593023	Aros	Cultivar	Sweden	1947	Äring x Ergo; Cultivar release year: 1947; Cultivar approved year: 1948; Cultivar marketing year: 1947; Cultivar withdrawn year: 1959
NGB14114	593024	Gunbo	Cultivar	Sweden	1997	Cultivar release year: 1997; Cultivar approved year: 1997
NGB14115	593025	Mjölner	NA	Sweden	1996	TL340/StarkeM//W25458; Cultivar release year: 1996; Cultivar approved year: 1996
NGB14116	593026	Rental	Cultivar	Sweden	1993	Cultivar approved year: 1993; Cultivar withdrawn year: 1999
NGB14118	593028	Rudolf rubin	Cultivar	Sweden	1921	Kolben x Dala (landrace); Cultivar release year: 1921; Cultivar marketing year: 1922; Cultivar withdrawn year: 1936
NGB14286	593029	S-5	Landrace	Sweden	NA	NA
NGB15	593030	Eroica II	Cultivar	Sweden	1951	Selection from Eroica I; Cultivar release year: 1951; Cultivar approved year: 1951; Cultivar marketing year: 1951; Cultivar withdrawn year: 1962
NGB15070	593031	Kirsten	Cultivar	Denmark	1997	Cultivar approved year: 1997; Cultivar withdrawn year: 2007
NGB15071	593032	Lone	Cultivar	Denmark	1994	Sleipner x Rendezvous; Cultivar release year: 1994; Cultivar approved year: 1994
NGB15072	593033	Brandt	Cultivar	Denmark	1999	Brigadier/Lynx; Cultivar approved year: 1999
NGB15075	593034	Karat	Cultivar	Denmark	2000	NA
NGB15076	593035	Arlo	Cultivar	Denmark	NA	NA
NGB16	593036	Banco	Cultivar	Sweden	1953	(WW 6518 x WW 6431) x Ankar II; Cultivar release year: 1953; Cultivar approved year: 1953; Cultivar marketing year: 1953; Cultivar withdrawn year: 1966
NGB16675	593037	Saxild	Cultivar	Denmark	2002	Britta x (Pepital x Gawain); Cultivar approved year: 2002
NGB16679	593038	Abba	Cultivar	Denmark	2002	A 0336.19 x Catamaran; Cultivar approved year: 2002
NGB16852	593039	Konsul	Cultivar	Sweden	1994	((Ertus X Norre) X Holme M) X Cerc. Res.; Cultivar approved year: 1994
NGB16909	593041	Probat	Cultivar	Denmark	2000	Athlet x Beaufort; Cultivar approved year: 2000
NGB16910	593042	Stakado	Cultivar	Denmark	1995	AD 7020 x AO 7021; Cultivar release year: 1995
NGB17	593043	Ertus	Cultivar	Sweden	1953	Eroica x Virtus; Cultivar release year: 1953; Cultivar approved year: 1953; Cultivar marketing year: 1953; Cultivar withdrawn year: 1964
NGB17135	593044	Sampo	Cultivar	Finland	1933	Thule II/Finnish landrace; Cultivar approved year: 1933
NGB17137	593045	Väinö	Cultivar	Finland	NA	(Gluten X Varma) X (Siperian line X Svea II); Cultivar approved year: 1955
NGB17141	593046	Pitkävihneinen maatiainen	Landrace	Finland	NA	NA
NGB17142	593047	Kökar	Landrace	Finland	NA	NA
NGB18	593048	Starke	Cultivar	Sweden	1959	WW 11556 x WW 11376; Cultivar release year: 1959; Cultivar approved year: 1959; Cultivar marketing year: 1959; Cultivar withdrawn year: 1980
NGB18629	593049	Olympia	Cultivar	Finland	1941	Local cultivar from Uusimaa, Finland; Cultivar release year: 1941
NGB19	593050	Trond	Cultivar	Sweden	1960	Virtus x WW 9344; Cultivar release year: 1960; Cultivar approved year: 1960; Cultivar marketing year: 1960
NGB2	593051	Standard	Cultivar	Sweden	1921	Iduna x Tystofte Smaahvede; Cultivar release year: 1921; Cultivar marketing year: 1921; Cultivar withdrawn year: 1952
NGB20	593052	Thor	Cultivar	Sweden	1961	WW 11376 x WW 11379; Cultivar release year: 1961; Cultivar marketing year: 1961
NGB21	593053	Norre	Cultivar	Sweden	1962	Eroica x Virtus; Cultivar release year: 1962; Cultivar approved year: 1962; Cultivar marketing year: 1964; Cultivar withdrawn year: 1973
NGB21864	593054	Otso	Cultivar	Finland	1989	Elo x Vakka; Cultivar release year: 1989; Cultivar approved year: 1995; Cultivar marketing year: 1989
NGB22	593055	Starke II	Cultivar	Sweden	1968	Selection from Starke; Cultivar release year: 1968; Cultivar approved year: 1969; Cultivar marketing year: 1970
NGB23	593056	Holme	Cultivar	Sweden	1972	Starke x (Odin x Banco); Cultivar release year: 1972; Cultivar approved year: 1972; Cultivar marketing year: 1973
NGB23170	593057	Kuikka	Landrace	Finland	NA	NA
NGB23171	593058	Istäsuomalainen	Landrace	Finland	NA	NA
NGB23345	593059	Alrø	Cultivar	Denmark	1999	PF 97227-2 x Parade; Cultivar approved year: 1999
NGB23346	593060	Dirigent	Cultivar	Denmark	1999	Ritmo x Reaper; Cultivar approved year: 1999
NGB23348	593062	Frimegu	Cultivar	Denmark	1995	KD 6019 x Apollo; Cultivar release year: 1995
NGB23349	593063	Hybris	Cultivar	Denmark	1998	Hybrid; Cultivar release year: 1998; Cultivar hybrid info: hybrid
NGB23350	593064	Junker	Cultivar	Sweden	1988	Sv 70355 x Maris Huntsman; Cultivar release year: 1988
NGB23351	593065	Miller	Cultivar	Denmark	2000	Tambor x (Ritmo x Pentium); Cultivar approved year: 2000
NGB23352	593066	Pentium	Cultivar	Denmark	1996	Talon x Rendezvous; Cultivar approved year: 1996
NGB23353	593067	Revelj	Cultivar	Sweden	2000	Kanzler M15 M28; Cultivar approved year: 2000
NGB23356	593068	Skjaldar	Cultivar	Norway	1976	MO-0944-15/RedCoat//Trond; Cultivar release year: 1976; Cultivar approved year: 1976; Cultivar withdrawn year: 1990
NGB23357	593069	Solist	Cultivar	Denmark	1999	Ritmo x (Fresco x Haven); Cultivar approved year: 1999
NGB23358	593070	Terra	Cultivar	Denmark	1994	Kraka x TJB 730/3637; Cultivar release year: 1994
NGB23360	593072	Wasmo	Cultivar	Denmark	1999	Britta x Nova; Cultivar approved year: 1999
NGB23363	593073	Cardos	Cultivar	Germany	1998	((Capelle Deprez x VPM 1) x Taras) x Hadm. 23060/81; Cultivar release year: 1998
NGB23678	593075	Loyal	Cultivar	Sweden	NA	Finess(sib)/Ritmo; Cultivar approved year: 2008
NGB23679	593076	Ambition	Cultivar	Denmark	NA	Ritmo x A 0119.7; Cultivar approved year: 2004
NGB23681	593077	Mariboss	Cultivar	Denmark	NA	Hunter x K 6011.05; Cultivar approved year: 2007
NGB23682	593078	Hereford	Cultivar	Denmark	NA	Solist x Deben; Cultivar approved year: 2006
NGB23780	593079	Agrestis	Cultivar	Denmark	2001	(Sj 0199 x Abunda) x Rialto; Cultivar approved year: 2001
NGB24	593080	Walde	Cultivar	Sweden	1945	Ergo x Svea II; Cultivar release year: 1945; Cultivar approved year: 1945; Cultivar marketing year: 1945; Cultivar withdrawn year: 1966
NGB2434	593081	Folke	Cultivar	Sweden	1981	Holme (= WW 18168) x Walde (= WW 18609); Cultivar release year: 1981; Cultivar approved year: 1981; Cultivar marketing year: 1981; Cultivar withdrawn year: 1998
NGB2435	593082	Holger	Cultivar	Sweden	1981	WW 2259-68 x WW 2250-68; Cultivar release year: 1981
NGB25	593083	Sture	Cultivar	Sweden	1975	WW 63-65 x WW 77-65; Cultivar approved year: 1975
NGB26	593084	Helge	Cultivar	Sweden	1980	Holme (= WW 18168) x WW 18179 (= Starke x Nore); Cultivar release year: 1980; Cultivar approved year: 1980; Cultivar marketing year: 1981
NGB3	593085	Jarl	Cultivar	Sweden	1925	Iduna x line from Sammetsvete from Uppland; Cultivar release year: 1925; Cultivar approved year: 1926; Cultivar marketing year: 1925; Cultivar withdrawn year: 1944
NGB31181	593086	Cymbal	Cultivar	Sweden	2012	SW 47189 x Bravur; Cultivar approved year: 2012
NGB31730	593087	Penta Sejet	Cultivar	Denmark	2001	Pentium/Tambor; Cultivar approved year: 2001
NGB334	593088	Linna	Cultivar	Finland	1965	TA A 2701 x Virtus; Cultivar release year: 1965; Cultivar approved year: 1976; Cultivar withdrawn year: 1990
NGB343	593089	Nisu	Cultivar	Finland	1966	Vakka x; Cultivar release year: 1966
NGB344	593090	Vakka	Cultivar	Finland	1959	Varma x Kehra; Cultivar release year: 1959; Cultivar approved year: 1960; Cultivar marketing year: 1959; Cultivar withdrawn year: 1964
NGB347	593091	Aura	Cultivar	Finland	1976	Ertus x Vakka; Cultivar release year: 1976
NGB348	593092	Jyvä	Cultivar	Finland	1965	Vakka; Cultivar release year: 1965
NGB4	593093	Ankar	Cultivar	Sweden	1928	Iduna x Bore; Cultivar release year: 1928; Cultivar marketing year: 1928; Cultivar withdrawn year: 1934
NGB4494	593094	Borstvete från Gotland	Landrace	Sweden	NA	NA
NGB4783	593097	Storvik sjundeå	Landrace	Finland	NA	NA
NGB4799	593098	Atchena K.62	Landrace	Afghanistan	NA	NA
NGB5	593101	Saxo	Cultivar	Sweden	1929	Repeated selection among deviating plants of Tystofte Smaahvede II; Cultivar release year: 1929; Cultivar approved year: 1929; Cultivar marketing year: 1929; Cultivar withdrawn year: 1936
NGB5147	593102	Squarehead II	Cultivar	Sweden	1909	Selection in Squarehead (Selection in Victoria) from Abed
NGB5151	593103	Deh Kundi K.244	Landrace	Afghanistan	NA	NA
NGB5152	593104	Gusalek K.17	Landrace	Afghanistan	NA	NA
NGB5153	593105	Hunsballe R	Cultivar	Denmark	1955	Selection from X-ray treated Jubilé; Cultivar release year: 1955
NGB6	593106	Ankar II	Cultivar	Sweden	1928	Ankar x Saxo; Cultivar release year: 1928; Cultivar approved year: 1932; Cultivar marketing year: 1932; Cultivar withdrawn year: 1948
NGB6383	593107	Skandia	Cultivar	Sweden	1935	Kron x Fylgia; Cultivar release year: 1935; Cultivar approved year: 1935; Cultivar marketing year: 1935; Cultivar withdrawn year: 1941
NGB6388	593108	Lading skæghvede	Landrace	Denmark	NA	fr. Mundelstrup
NGB6392	593109	Kabel K.238	Landrace	Afghanistan	NA	NA
NGB6691	593110	Lantvete från Halland	Landrace	Sweden	NA	NA
NGB6692	593111	Lantvete från Uppsala	Landrace	Sweden	NA	NA
NGB6693	593112	Kotte	Cultivar	Sweden	1950	Selection from landrace from Skane; Cultivar release year: 1950
NGB6694	593113	Extra squarehead	Cultivar	Sweden	1900	Selection from Leutenritzer Squarehead; Cultivar release year: 1900; Cultivar marketing year: 1900; Cultivar withdrawn year: 1909
NGB6695	593114	Bore	Cultivar	Sweden	1902	Selection from English wheat; Cultivar release year: 1902; Cultivar approved year: 1902; Cultivar marketing year: 1906; Cultivar withdrawn year: 1923
NGB6696	593115	Grenadier II	Cultivar	Sweden	1907	Selection from Grenadier; Cultivar release year: 1907; Cultivar marketing year: 1907; Cultivar withdrawn year: 1913
NGB6697	593116	Extra squarehead II	Cultivar	Sweden	1909	Grenadier x Extra Squarehead; Cultivar release year: 1909; Cultivar marketing year: 1909; Cultivar withdrawn year: 1916
NGB6698	593117	Pudel	Cultivar	Sweden	1910	Selection from Shiriff wheat from England; Cultivar release year: 1910; Cultivar marketing year: 1910; Cultivar withdrawn year: 1914
NGB6699	593118	Renodlat sammetsvete	Cultivar	Sweden	1910	Selection through purification of wheat from Ulltuna, Uppland; Cultivar release year: 1910; Cultivar marketing year: 1910; Cultivar withdrawn year: 1921
NGB6700	593119	Sol	Cultivar	Sweden	1911	Selection from Skånskt Lantvete; Cultivar release year: 1911; Cultivar withdrawn year: 1919
NGB6701	593120	Sol II	Cultivar	Sweden	1916	Sol x Extra Squarehead II; Cultivar release year: 1916; Cultivar marketing year: 1916; Cultivar withdrawn year: 1931
NGB6702	593121	Thule II	Cultivar	Sweden	1917	Pudel x Sammetsvete (landrace); Cultivar release year: 1917; Cultivar marketing year: 1917; Cultivar withdrawn year: 1942
NGB6703	593122	Pansar III	Cultivar	Sweden	1919	Selection from Pansar; Cultivar release year: 1919; Cultivar marketing year: 1919; Cultivar withdrawn year: 1925
NGB6704	593123	Svea I	Cultivar	Sweden	1924	Pudel x Sammetsvete (landrace); Cultivar release year: 1924; Cultivar marketing year: 1924; Cultivar withdrawn year: 1928
NGB6705	593124	Riddar	Cultivar	Sweden	1922	Pansar x Fylgia; Cultivar release year: 1922; Cultivar marketing year: 1922; Cultivar withdrawn year: 1927
NGB6706	593125	Birgitta	Cultivar	Sweden	1922	Tystofte Smaahvede x Extra Squarehead II; Cultivar release year: 1922; Cultivar marketing year: 1922; Cultivar withdrawn year: 1926
NGB6707	593126	Pansar III	Cultivar	Sweden	1923	Repeated selection from Pansar I; Cultivar release year: 1923; Cultivar marketing year: 1923; Cultivar withdrawn year: 1929
NGB6708	593127	Kron	Cultivar	Sweden	1925	Sol II x Pansar; Cultivar release year: 1925; Cultivar approved year: 1925; Cultivar marketing year: 1925; Cultivar withdrawn year: 1935
NGB6709	593128	Stål	Cultivar	Sweden	1927	Sol II x Pansar; Cultivar release year: 1927; Cultivar marketing year: 1927; Cultivar withdrawn year: 1952
NGB6710	593129	Sol III	Cultivar	Sweden	1929	Selection from Sol II; Cultivar release year: 1929; Cultivar approved year: 1929; Cultivar marketing year: 1929; Cultivar withdrawn year: 1938
NGB6712	593130	Bore II	Cultivar	Sweden	1931	Bore I x Sol I; Cultivar release year: 1931; Cultivar approved year: 1931; Cultivar marketing year: 1931; Cultivar withdrawn year: 1941
NGB6713	593131	Gyllen II	Cultivar	Sweden	1935	Kron x Bore II; Cultivar release year: 1935; Cultivar marketing year: 1935; Cultivar withdrawn year: 1938
NGB6714	593132	Thule III	Cultivar	Sweden	1936	Thule II x Sv 0762; Cultivar release year: 1936
NGB6715	593133	Sol IV	Cultivar	Sweden	1937	Kron x SOL II; Cultivar release year: 1937; Cultivar approved year: 1937; Cultivar marketing year: 1937; Cultivar withdrawn year: 1957
NGB6716	593134	Gyllen II	Cultivar	Sweden	1938	Kron x Bore II; Cultivar release year: 1938; Cultivar approved year: 1938; Cultivar marketing year: 1938; Cultivar withdrawn year: 1952
NGB6717	593135	Skandia II	Cultivar	Sweden	1939	Selection from Skandia I; Cultivar release year: 1939; Cultivar approved year: 1939; Cultivar marketing year: 1939; Cultivar withdrawn year: 1954
NGB6718	593136	Gluten	Cultivar	Sweden	1939	Svea II x Sv 0870 (= Pansar x Thule II); Cultivar release year: 1939; Cultivar approved year: 1939; Cultivar marketing year: 1939; Cultivar withdrawn year: 1954
NGB6719	593137	Borg	Cultivar	Sweden	1943	Kron x Jarl; Cultivar release year: 1943; Cultivar approved year: 1943; Cultivar marketing year: 1943; Cultivar withdrawn year: 1954
NGB6720	593138	Skandia III B	Cultivar	Sweden	1955	Skandia x; Cultivar release year: 1955
NGB6721	593139	Hansa Svalöf	Cultivar	Sweden	1945	Sol III x Standard; Cultivar release year: 1945; Cultivar approved year: 1947; Cultivar marketing year: 1948; Cultivar withdrawn year: 1964
NGB6722	593140	Pärl II	Cultivar	Sweden	1946	Sv 0912 x Svea; Cultivar release year: 1946; Cultivar approved year: 1946; Cultivar marketing year: 1946; Cultivar withdrawn year: 1952
NGB6723	593141	Odin	Cultivar	Sweden	1949	Gluten x Ergo; Cultivar release year: 1949; Cultivar approved year: 1949; Cultivar marketing year: 1949; Cultivar withdrawn year: 1973
NGB6724	593142	Robur	Cultivar	Sweden	1949	Skandia II x Sv 36-175; Cultivar release year: 1949; Cultivar approved year: 1949; Cultivar marketing year: 1949; Cultivar withdrawn year: 1956
NGB6725	593143	Svale	Cultivar	Sweden	1955	Skandia II x Eroica I; Cultivar release year: 1955; Cultivar approved year: 1958; Cultivar marketing year: 1955; Cultivar withdrawn year: 1966
NGB6726	593144	Diana	Cultivar	Sweden	1957	Sol II x Svea II; Cultivar release year: 1957
NGB6727	593145	Ölve	Cultivar	Sweden	1959	Eroica x K 01281 (mother line to Hansa); Cultivar release year: 1959; Cultivar approved year: 1959; Cultivar marketing year: 1960; Cultivar withdrawn year: 1966
NGB6728	593146	Seba	Cultivar	Sweden	1969	x Sv 01543 A, crosses between Eroica, Skandia II, Banco and Heine ^7; Cultivar release year: 1969; Cultivar approved year: 1969; Cultivar marketing year: 1970; Cultivar withdrawn year: 1975
NGB6729	593147	Virgo	Cultivar	Sweden	1968	(Demeter x Virtus) x Odin; Cultivar release year: 1968; Cultivar approved year: 1968; Cultivar withdrawn year: 1976
NGB6730	593148	Solid	Cultivar	Sweden	1973	Banco x Werla; Cultivar release year: 1973; Cultivar approved year: 1973; Cultivar marketing year: 1973
NGB6731	593149	Hildur	Cultivar	Sweden	1976	Sv 60504 x Starke; Cultivar release year: 1976; Cultivar approved year: 1976; Cultivar marketing year: 1979
NGB6773	593150	Hankkijan ilves	Cultivar	Finland	1984	HJA B 356 x Vakka; Cultivar release year: 1984
NGB7	593151	Äring	Cultivar	Sweden	1932	Ankar x Saxo; Cultivar release year: 1932; Cultivar marketing year: 1932; Cultivar withdrawn year: 1941
NGB7027	593152	Dania	Cultivar	Denmark	1926	Wilhemina X Abed Storaks; Cultivar release year: 1926
NGB7034	593153	Mendel	Cultivar	Sweden	1950	Standard x Trifolum 14; Cultivar release year: 1950
NGB7043	593154	Bagelgrom K.87	Landrace	Afghanistan	NA	NA
NGB7044	593155	Kabel K.162	Landrace	Afghanistan	NA	NA
NGB7045	593156	Kabel K.165	Landrace	Afghanistan	NA	NA
NGB7183	593157	Små II, Tystofte	Cultivar	Denmark	1915	Tystofte Smaahvede; Cultivar release year: 1915
NGB7184	593158	Storaks Abed	Cultivar	Denmark	1967	Selection in Squarehead; Cultivar release year: 1967
NGB7193	593159	Gusalek K.10 A	Landrace	Afghanistan	NA	NA
NGB7194	593160	Vama K.40 A	Landrace	Afghanistan	NA	NA
NGB7195	593161	Øtofte l.56	Cultivar	Denmark	1956	(Tystofte Smaahvede x Pajbjerg Trifolium 360) x Atle; Cultivar release year: 1956
NGB7482	593162	Kosack	Cultivar	Sweden	1984	(Mironovskaja 808 x Starke M) x Holme M; Cultivar release year: 1984
NGB7483	593163	Sleipner	Cultivar	Sweden	1988	((WW 20102 x CB 149) x Maris Huntsman) x Bilbo; Cultivar release year: 1988; Cultivar approved year: 1988; Cultivar withdrawn year: 1999
NGB7484	593164	Rurik	Cultivar	Sweden	1986	W20888/MEGA//URBAN/3/MARIS TEMPLAR
NGB8	593165	Ergo	Cultivar	Sweden	1934	Ankar I x Jarl; Cultivar release year: 1934; Cultivar approved year: 1934; Cultivar marketing year: 1934; Cultivar withdrawn year: 1954
NGB8189	593166	Dronning	Cultivar	Sweden	1940	Wilhelmina; Cultivar release year: 1940
NGB8194	593167	Konge II	Cultivar	Denmark	1939	Selection from Konge (= Ideal x spontaneous cross); Cultivar release year: 1939
NGB8197	593168	Stand tystofte	Cultivar	Denmark	1907	Squarehead; Cultivar release year: 1907
NGB8198	593169	Lantvete från Värmland	Landrace	Sweden	NA	NA
NGB8199	593170	Gammalt Svenskt lantvete	Landrace	Sweden	NA	NA
NGB8672	593171	Salut	Cultivar	Sweden	1982	Dummy-27 x Starke; Cultivar release year: 1982
NGB8933	593172	Borg Abed	Cultivar	Denmark	1966	Trifolium 14 x Abed 92
NGB8937	593173	Bankuta	Cultivar	Sweden	NA	NA
NGB8946	593174	Brødtorp Pajo	Landrace	Denmark	NA	NA
NGB8957	593175	Enger	Landrace	Norway	NA	Landrace from Rødenes
NGB8968	593176	Haukiala Pirola	Landrace	Finland	NA	NA
NGB8973	593177	Ideal	Cultivar	Denmark	1929	Trifolium 14 x spontaneous cross; Cultivar release year: 1929
NGB8999	593178	Sammets	Cultivar	Sweden	1910	From Swedish landrace
NGB9	593179	Standard II	Cultivar	Sweden	1936	Selection from Standard I; Cultivar marketing year: 1936; Cultivar withdrawn year: 1954
NGB9016	593181	Trifolium 14	Cultivar	Denmark	1925	Wilhelmina; Cultivar release year: 1925
NGB9017	593182	Tystofte Stakket	Cultivar	Denmark	1967	(s) Squarehead; Cultivar release year: 1967
NGB9020	593184	Varma Tammisto	Cultivar	Finland	1933	Svea x local variety from Orimattila; Cultivar release year: 1933
NGB9057	593185	Hallandsvete	Landrace	Sweden	NA	NA
NGB9062	593186	Mendel II	Cultivar	Sweden	1952	Sol III x Vilhelmina; Cultivar release year: 1952; Cultivar approved year: 1952; Cultivar withdrawn year: 1957
NGB9078	593188	Kabel K.161	Landrace	Afghanistan	NA	NA
NGB9079	593189	Pandshir K.156 A	Landrace	Afghanistan	NA	NA
NGB9080	593190	Pandshir K.157	Landrace	Afghanistan	NA	NA
NGB9118	593191	Nana	Cultivar	Denmark	1975	Ibis x Stella; Cultivar release year: 1975
NGB9119	593192	Sarah	Cultivar	Denmark	1976	(Nord x E 103) x Ibis; Cultivar release year: 1976
NGB9122	593193	Anja	Cultivar	Denmark	1980	Kranich x Caribo; Cultivar release year: 1980
NGB9123	593194	Kraka	Cultivar	Denmark	1980	Kranich x Caribo; Cultivar release year: 1980
NGB9925	593195	Portal	Cultivar	Germany	1990	LP6289.65/LP2381.69; Cultivar release year: 1990
NGB9952	593196	Tjelvar	Cultivar	Sweden	1984	Sture3D1 *4 x StureM3bM5M7; Cultivar release year: 1984; Cultivar approved year: 1988; Cultivar withdrawn year: 1997
NGB9953	593197	Tryggve	Cultivar	Sweden	1990	(Riley x Holme) x (18614*3 x Helge); Cultivar release year: 1990; Cultivar approved year: 1990; Cultivar withdrawn year: 1998
Nimbus	NA	Nimbus	NA	NA	NA	NA
Norin	NA	NA	NA	NA	NA	NA
Stigg	NA	NA	NA	NA	NA	NA
Kranich	NA	Kranich	NA	Germany	2007	NA
NGB16916	593001	Galicia	Cultivar	Denmark	2010	Cultivar approved year: 2000
Target	NA	Target	NA	NA	2010	NA
NGB23364	593074	Gefion	Cultivar	Denmark	1998	(Focus x Kraka) x Apollo; Cultivar release year: 1998
NGB23347	593061	Facet	Cultivar	Sweden	1995	(WW 28250 x Vuka) x Hustler
NGB16853	593040	Rektor	Cultivar	Denmark	1981	Monopol x Kormoran
NGB13430	593015	Finnish Winter Wheat (Pi181455)	Unknown	Finland	NA	NA
Nelson	NA	Nelson	NA	Germany	2011	NA
NGB14117	593027	Stava	Cultivar	Sweden	1995	(Helge M7D1 x Helge M7D2) x WW31254; Cultivar approved year: 1995
NGB9077	593187	Adjaz	Unknown	Ethiopia	NA	NA
NGB9077	593221	Adjaz	Unknown	Ethiopia	NA	NA
NGB23359	593071	Ure	Cultivar	Denmark	1991	Selection from Vuka; Cultivar approved year: 1991
NGB473	593095	Sigyn II	Cultivar	Norway	1972	Heid x Labors-Elite-05; Cultivar release year: 1972
NGB90113	593180	H 8703	Landrace	China	NA	NA
NGB4800	593099	Vama K.50	Landrace	Afghanistan	NA	NA
NGB11316	593005	Kalle	Cultivar	Norway	1990	Møystad 7044/kavkas//Møystad 7066; Cultivar approved year: 1990
NGB4770	593096	Als	Cultivar	Denmark	1923	Selection from landrace from Als; Cultivar release year: 1923
NGB11	593004	Äring III	Cultivar	Sweden	1940	Selection from Äring I; Cultivar release year: 1940; Cultivar marketing year: 1940; Cultivar withdrawn year: 1952
NGB90173	593183	H 8196	Landrace	China	NA	NA
NGB11317	593006	Rida	Cultivar	Norway	1976	(MO-0944-15 x Redcoat) x Trond; Cultivar release year: 1976; Cultivar approved year: 1976; Cultivar withdrawn year: 1993
