## Supplementary material for "Plant genotype-specific modulation of *Clonostachys rosea*-mediated biocontrol of septoria tritici blotch disease on wheat": Supp Table 3

### Sheet: Supp. Table 3.
Small scale biocontrol efficacy screening experiment model output across treatments and genotypes.
gen	treatment	lsmean	SE	df	lower.CL	upper.CL	.group
Festival	Cr 1E+8 & Zt 5E+5	9.13303e-05	0.0156801	315.577	-0.0484597	0.0486424	a
Festival	Cr 1E+8	0.00204711	0.0161051	325.545	-0.0478074	0.0519016	a
Festival	Control	0.00246634	0.0161051	325.545	-0.0473882	0.0523209	a
Festival	Cr 1E+8 & Zt 1E+6	0.00710937	0.0152864	306.073	-0.040235	0.0544538	a
Festival	Zt 1E+6	0.0147354	0.0156801	315.576	-0.0338156	0.0632864	ab
Festival	Cr 1E+8 & Zt 1E+5	0.0174219	0.0152864	306.073	-0.0299225	0.0647663	ab
Kask	Control	0.000390625	0.0152864	306.073	-0.0469538	0.047735	a
Kask	Cr 1E+8	0.000625	0.0152864	306.073	-0.0467194	0.0479694	a
Kask	Cr 1E+8 & Zt 1E+5	0.00476562	0.0152864	306.073	-0.0425788	0.05211	a
Kask	Cr 1E+8 & Zt 1E+6	0.0328569	0.016105	325.551	-0.0169974	0.0827111	ab
Kask	Cr 1E+8 & Zt 5E+5	0.0416933	0.0161052	325.548	-0.00816129	0.0915479	ab
Kask	Zt 1E+6	0.211172	0.0152864	306.073	0.163827	0.258516	d
Nimbus	Control	3.29277e-05	0.0156801	315.571	-0.0485184	0.0485842	a
Nimbus	Cr 1E+8	0.0025	0.0152864	306.073	-0.0448444	0.0498444	a
Nimbus	Cr 1E+8 & Zt 1E+5	0.0422192	0.0161122	323.055	-0.00766025	0.0920986	ab
Nimbus	Cr 1E+8 & Zt 5E+5	0.0866786	0.0156801	315.571	0.0381273	0.13523	bc
Nimbus	Cr 1E+8 & Zt 1E+6	0.130504	0.0161052	325.548	0.0806494	0.180359	c
Nimbus	Zt 1E+6	0.447422	0.0152864	306.073	0.400077	0.494766	e
SW_150428	Control	-0.000304702	0.0156801	315.584	-0.0488558	0.0482464	a
SW_150428	Cr 1E+8	-4.38018e-17	0.0152864	306.073	-0.0473444	0.0473444	a
SW_150428	Cr 1E+8 & Zt 1E+6	0.00757812	0.0152864	306.073	-0.0397663	0.0549225	ab
SW_150428	Cr 1E+8 & Zt 1E+5	0.00913738	0.0156801	315.577	-0.0394137	0.0576884	ab
SW_150428	Cr 1E+8 & Zt 5E+5	0.0196875	0.0152864	306.073	-0.0276569	0.0670319	ab
SW_150428	Zt 1E+6	0.0421885	0.0156801	315.571	-0.00636282	0.0907398	ab
lsmean: model estimated means, SE: Standard Error, df: degrees of freedom, lower.CL: lower confidence limit, upper.CL: upper confidence limit,
.group: letter display as determined by Tukey’s post-hoc pairwise comparisons test.
Treatments not sharing the same letters indicate significant difference (P < 0.05) across genotypes.
