## Supplementary material for "Plant genotype-specific modulation of *Clonostachys rosea*-mediated biocontrol of septoria tritici blotch disease on wheat": Supp Table 4

### Sheet: Supp. Table 4.
Model output for the treatment Zt (Z. tritici only) of 202 winter wheat genotypes.
nordID	emmean	SE	df	lower.CL	upper.CL	.group
NGB16679	-1.48207	0.465711	456.998	-2.39727	-0.56687	abcd
NGB31181	-1.39112	0.465761	457	-2.30642	-0.475818	abcd
Kranich	-1.28353	0.202407	454.57	-1.6813	-0.885759	a
NGB23346	-1.27491	0.465621	456.98	-2.18994	-0.359889	abcde
NGB9078	-1.27014	0.465488	456.92	-2.1849	-0.355376	abcde
NGB23345	-1.17995	0.465534	456.947	-2.09481	-0.265099	abcde
NGB16916	-1.14124	0.570727	456.985	-2.26281	-0.0196613	abcdefg
NGB7034	-1.10068	0.465571	456.957	-2.01561	-0.18576	abcdef
Julius	-1.08682	0.27052	455.594	-1.61844	-0.555197	abc
NGB23353	-1.08308	0.465656	456.985	-1.99817	-0.167982	abcdef
NGB14115	-1.07423	0.465793	457	-1.98959	-0.158868	abcdef
NGB23681	-1.03523	0.46562	456.979	-1.95025	-0.120209	abcdef
NGB23363	-1.00628	0.465621	456.98	-1.92131	-0.0912593	abcdef
Target	-0.959164	0.202407	454.57	-1.35693	-0.561395	ab
NGB13479	-0.958764	0.46575	457	-1.87404	-0.0434859	abcdefg
NGB9952	-0.932668	0.465797	456.998	-1.84804	-0.017299	abcdefg
NGB6716	-0.932516	0.465483	456.912	-1.84727	-0.0177628	abcdefg
NGB15072	-0.931479	0.465673	456.995	-1.84661	-0.0163524	abcdefg
NGB23780	-0.926381	0.465747	457	-1.84165	-0.0111093	abcdefg
NGB23364	-0.89553	0.570529	456.93	-2.01672	0.225656	abcdefg
Norin	-0.834508	0.27052	455.594	-1.36613	-0.302887	abcd
NGB16853	-0.820099	0.571045	456.987	-1.9423	0.3021	abcdefg
NGB18	-0.802309	0.465486	456.917	-1.71707	0.11245	abcdefg
NGB6719	-0.799951	0.465571	456.957	-1.71488	0.114974	abcdefg
NGB23347	-0.789697	0.57072	456.98	-1.91126	0.331864	abcdefg
NGB9119	-0.761503	0.465711	456.998	-1.6767	0.153698	abcdefg
NGB6700	-0.709517	0.465616	456.975	-1.62453	0.205497	abcdefg
NGB8	-0.704658	0.465656	456.985	-1.61975	0.210435	abcdefg
NGB15071	-0.703893	0.465485	456.916	-1.61865	0.210864	abcdefg
NGB26	-0.664911	0.46562	456.979	-1.57993	0.250111	abcdefg
NGB6709	-0.653826	0.465797	456.999	-1.5692	0.261544	abcdefg
NGB6728	-0.65364	0.465743	456.999	-1.5689	0.261624	abcdefg
NGB8968	-0.643543	0.465656	456.986	-1.55864	0.27155	abcdefg
NGB6715	-0.627161	0.465705	456.996	-1.54235	0.288029	abcdefg
NGB25	-0.624201	0.465396	456.855	-1.53878	0.290382	abcdefg
NGB17142	-0.600091	0.465715	456.999	-1.5153	0.315117	abcdefg
NGB23357	-0.58038	0.465621	456.98	-1.4954	0.334643	abcdefg
NGB13	-0.565872	0.465706	456.997	-1.48106	0.34932	abcdefg
NGB11425	-0.561347	0.465885	456.984	-1.47689	0.354195	abcdefg
NGB6729	-0.552468	0.465525	456.933	-1.4673	0.362368	abcdefg
NGB7044	-0.550719	0.465662	456.988	-1.46582	0.364385	abcdefg
NGB4799	-0.52057	0.806074	455.327	-2.10466	1.06352	abcdefg
NGB15076	-0.493002	0.465793	457	-1.40836	0.422359	abcdefg
NGB2435	-0.48981	0.465488	456.92	-1.40457	0.424952	abcdefg
NGB8672	-0.473848	0.465615	456.976	-1.38886	0.441165	abcdefg
NGB23682	-0.467072	0.465793	456.999	-1.38243	0.448289	abcdefg
NGB9062	-0.463769	0.465572	456.959	-1.3787	0.451158	abcdefg
NGB21	-0.436174	0.465702	456.995	-1.35136	0.479008	abcdefg
NGB20	-0.424105	0.465574	456.961	-1.33904	0.490826	abcdefg
NGB13023	-0.396763	0.465797	456.998	-1.31213	0.518606	abcdefg
Stigg	-0.389187	0.27052	455.594	-0.920808	0.142434	abcdefg
NGB23356	-0.370304	0.465853	456.985	-1.28578	0.545176	abcdefg
Nimbus	-0.359247	0.162125	432.783	-0.677897	-0.0405977	abcdef
NGB14118	-0.355992	0.465703	456.996	-1.27118	0.559193	abcdefg
NGB7184	-0.353308	0.465797	456.998	-1.26868	0.562061	abcdefg
NGB9953	-0.34919	0.805574	454.792	-1.9323	1.23392	abcdefg
NGB6725	-0.31666	0.465751	457	-1.23194	0.598619	abcdefg
NGB5152	-0.310029	0.465885	456.984	-1.22557	0.605513	abcdefg
NGB6731	-0.304316	0.465797	456.998	-1.21968	0.611053	abcdefg
NGB8194	-0.286225	0.465793	457	-1.20159	0.629137	abcdefg
NGB23678	-0.285569	0.465656	456.983	-1.20066	0.629524	abcdefg
NGB23350	-0.278821	0.465488	456.92	-1.19358	0.635942	abcdefg
NGB6710	-0.27002	0.465528	456.942	-1.18486	0.644821	abcdefg
NGB23351	-0.26317	0.465751	457	-1.17845	0.652109	abcdefg
NGB24	-0.260703	0.465616	456.975	-1.17572	0.654311	abcdefg
NGB9	-0.256616	0.465572	456.959	-1.17154	0.658311	abcdefg
NGB9017	-0.24048	0.465745	456.999	-1.15575	0.674787	abcdefg
NGB23348	-0.236583	0.465747	457	-1.15185	0.678689	abcdefg
NGB12243	-0.236119	0.465663	456.988	-1.15123	0.678988	abcdefg
NGB6721	-0.232809	0.46575	457	-1.14809	0.682469	abcdefg
NGB6724	-0.227504	0.46585	456.987	-1.14298	0.687969	abcdefg
NGB13445	-0.212771	0.465706	456.997	-1.12796	0.702421	abcdefg
NGB9122	-0.182253	0.465751	457	-1.09753	0.733026	abcdefg
NGB13430	-0.179648	0.571045	456.987	-1.30185	0.942551	abcdefg
NGB7482	-0.179489	0.465701	456.994	-1.09467	0.735692	abcdefg
NGB9925	-0.178712	0.465488	456.92	-1.09347	0.736051	abcdefg
NGB12	-0.170922	0.465617	456.978	-1.08594	0.744094	abcdefg
NGB14286	-0.148707	0.465486	456.917	-1.06347	0.766052	abcdefg
NGB23360	-0.142889	0.465526	456.938	-1.05773	0.771949	abcdefg
NGB5	-0.132499	0.465615	456.976	-1.04751	0.782513	abcdefg
NGB13446	-0.130408	0.465797	456.998	-1.04578	0.784961	abcdefg
NGB2	-0.114433	0.46585	456.987	-1.02991	0.801041	abcdefg
NGB6722	-0.108706	0.465663	456.988	-1.02381	0.8064	abcdefg
NGB16909	-0.102135	0.465656	456.986	-1.01723	0.812957	abcdefg
NGB23349	-0.0942432	0.465853	456.985	-1.00972	0.821237	abcdefg
NGB7483	-0.0879748	0.465662	456.988	-1.00308	0.827129	abcdefg
NGB16910	-0.0877466	0.465619	456.979	-1.00277	0.827274	abcdefg
NGB6701	-0.072529	0.465701	456.994	-0.98771	0.842652	abcdefg
NGB16675	-0.0667933	0.465613	456.974	-0.981802	0.848216	abcdefg
NGB14114	-0.0542895	0.465752	457	-0.969571	0.860992	abcdefg
NGB8973	-0.0224609	0.46585	456.987	-0.937934	0.893012	abcdefg
NGB22	-0.0170521	0.46584	456.994	-0.932506	0.898402	abcdefg
NGB8189	-0.0104473	0.465443	456.891	-0.925121	0.904227	abcdefg
NGB23679	-0.0078762	0.46571	456.998	-0.923074	0.907322	abcdefg
Nelson	-0.000881256	0.202407	454.57	-0.39865	0.396888	abcdefg
NGB6699	0.0312998	0.465793	457	-0.884062	0.946662	abcdefg
NGB6717	0.0557645	0.465853	456.985	-0.859715	0.971244	abcdefg
NGB14117	0.0605706	0.571045	456.987	-1.06163	1.18277	abcdefg
NGB7195	0.0701131	0.46575	457	-0.845164	0.98539	abcdefg
NGB6	0.0736492	0.465793	457	-0.841713	0.989011	abcdefg
NGB5153	0.0737366	0.46571	456.998	-0.841461	0.988935	abcdefg
NGB6383	0.0877738	0.46585	456.987	-0.8277	1.00325	abcdefg
NGB6705	0.0894736	0.465705	456.996	-0.825716	1.00466	abcdefg
NGB14116	0.110393	0.465483	456.912	-0.80436	1.02515	abcdefg
NGB9016	0.111985	0.46562	456.979	-0.803038	1.02701	abcdefg
NGB9118	0.125942	0.465701	456.994	-0.789239	1.04112	abcdefg
NGB14	0.130365	0.465793	457	-0.784996	1.04573	abcdefg
NGB9080	0.144386	0.465702	456.995	-0.770796	1.05957	abcdefg
NGB3	0.15451	0.465797	456.999	-0.760861	1.06988	abcdefg
NGB5147	0.155173	0.465752	457	-0.760108	1.07045	abcdefg
NGB6720	0.163676	0.465885	456.984	-0.751866	1.07922	abcdefg
NGB16852	0.178293	0.465526	456.938	-0.736545	1.09313	abcdefg
NGB12242	0.180674	0.465615	456.976	-0.734338	1.09569	abcdefg
NGB7027	0.182448	0.465797	456.999	-0.732923	1.09782	abcdefg
NGB23352	0.196208	0.465492	456.926	-0.718562	1.11098	abcdefg
NGB23359	0.19893	0.57072	456.98	-0.92263	1.32049	abcdefg
NGB334	0.201329	0.465529	456.935	-0.713514	1.11617	abcdefg
NGB7183	0.217331	0.465747	457	-0.69794	1.1326	abcdefg
NGB9077	0.218913	0.570727	456.985	-0.902662	1.34049	abcdefg
NGB6730	0.22773	0.46553	456.944	-0.687115	1.14257	abcdefg
NGB15	0.252415	0.465613	456.974	-0.662594	1.16742	abcdefg
NGB7043	0.254154	0.465525	456.933	-0.660681	1.16899	abcdefg
NGB6695	0.262742	0.465706	456.997	-0.65245	1.17793	abcdefg
NGB6392	0.266705	0.465533	456.949	-0.648147	1.18156	abcdefg
NGB7194	0.292495	0.465703	456.996	-0.62269	1.20768	abcdefg
NGB15070	0.301574	0.46575	457	-0.613702	1.21685	abcdefg
NGB8999	0.309925	0.4658	456.997	-0.605451	1.2253	abcdefg
NGB6696	0.321236	0.465571	456.957	-0.593689	1.23616	abcdefg
NGB7193	0.322671	0.465662	456.99	-0.592433	1.23778	abcdefg
NGB6708	0.336887	0.465483	456.914	-0.577867	1.25164	abcdefg
NGB347	0.351926	0.465793	456.999	-0.563436	1.26729	abcdefg
NGB23	0.361452	0.465533	456.947	-0.553399	1.2763	abcdefg
NGB6723	0.361538	0.465793	456.999	-0.553825	1.2769	abcdefg
NGB13659	0.36504	0.465613	456.974	-0.549969	1.28005	abcdefg
NGB13444	0.401796	0.465797	456.998	-0.513573	1.31717	abcdefg
NGB23170	0.407132	0.465617	456.978	-0.507884	1.32215	abcdefg
NGB4	0.42027	0.465711	456.998	-0.494931	1.33547	abcdefg
NGB344	0.434263	0.465797	456.999	-0.481107	1.34963	abcdefg
NGB10	0.437167	0.465404	456.868	-0.477432	1.35177	abcdefg
NGB7	0.444725	0.465752	457	-0.470556	1.36001	abcdefg
NGB18629	0.453274	0.465656	456.983	-0.461819	1.36837	abcdefg
NGB6698	0.456576	0.465761	457	-0.458724	1.37187	abcdefg
NGB16	0.463394	0.465702	456.995	-0.451788	1.37858	abcdefg
NGB6727	0.466992	0.465708	456.997	-0.448204	1.38219	abcdefg
NGB8933	0.505082	0.46575	457	-0.410196	1.42036	abcdefg
NGB8197	0.506918	0.465529	456.943	-0.407925	1.42176	abcdefg
NGB8957	0.522009	0.465793	457	-0.393353	1.43737	abcdefg
NGB6712	0.523416	0.46571	456.998	-0.391782	1.43861	abcdefg
NGB6773	0.526451	0.465616	456.975	-0.388563	1.44146	abcdefg
NGB2434	0.545256	0.46585	456.987	-0.370217	1.46073	abcdefg
NGB9057	0.55127	0.465534	456.947	-0.363584	1.46612	abcdefg
NGB4783	0.595355	0.465701	456.994	-0.319826	1.51054	abcdefg
NGB6691	0.607794	0.465483	456.914	-0.30696	1.52255	abcdefg
NGB12244	0.608304	0.46584	456.994	-0.30715	1.52376	abcdefg
NGB343	0.654719	0.465572	456.959	-0.260208	1.56965	abcdefg
NGB6693	0.655109	0.465797	456.999	-0.260262	1.57048	abcdefg
NGB8937	0.676529	0.465743	456.999	-0.238735	1.59179	abcdefg
NGB9020	0.678497	0.465615	456.976	-0.236516	1.59351	abcdefg
NGB6702	0.682561	0.465574	456.961	-0.232371	1.59749	abcdefg
NGB8199	0.700582	0.465708	456.997	-0.214614	1.61578	abcdefg
NGB473	0.709482	0.571045	456.987	-0.412718	1.83168	abcdefg
NGB17141	0.714985	0.46575	457	-0.200292	1.63026	abcdefg
NGB6694	0.737178	0.465574	456.961	-0.177754	1.65211	abcdefg
NGB7484	0.742289	0.465793	457	-0.173073	1.65765	abcdefg
NGB348	0.748376	0.465656	456.985	-0.166717	1.66347	abcdefg
NGB6706	0.748896	0.465708	456.997	-0.166299	1.66409	abcdefg
NGB13442	0.757183	0.465793	457	-0.158179	1.67254	abcdefg
NGB13576	0.771781	0.465705	456.996	-0.143409	1.68697	abcdefg
NGB6714	0.78658	0.465442	456.888	-0.128093	1.70125	abcdefg
NGB23358	0.794095	0.465885	456.984	-0.121447	1.70964	abcdefg
NGB6697	0.824279	0.4658	456.997	-0.0910969	1.73966	abcdefg
NGB90113	0.845202	0.570717	456.977	-0.276352	1.96676	abcdefg
NGB6707	0.856339	0.465745	456.999	-0.058928	1.77161	abcdefg
NGB9079	0.946692	0.465619	456.979	0.0316714	1.86171	abcdefg
NGB6726	0.94703	0.465662	456.988	0.0319262	1.86213	abcdefg
NGB4800	0.955452	0.571045	456.987	-0.166747	2.07765	abcdefg
NGB31730	0.964232	0.465536	456.952	0.0493748	1.87909	abcdefg
NGB6692	0.97448	0.46575	457	0.0592032	1.88976	abcdefg
NGB11316	0.992505	0.570517	456.913	-0.128657	2.11367	abcdefg
NGB6718	0.994438	0.465885	456.984	0.0788962	1.90998	abcdefg
NGB5151	0.995617	0.80554	454.681	-0.587426	2.57866	abcdefg
NGB8946	1.01713	0.46585	456.987	0.101655	1.9326	abcdefg
NGB17135	1.07363	0.465793	456.999	0.158264	1.98899	bcdefg
NGB4494	1.12796	0.465702	456.995	0.21278	2.04314	bcdefg
NGB4770	1.12862	0.570717	456.977	0.00707065	2.25018	abcdefg
NGB15075	1.16735	0.465793	456.999	0.25199	2.08272	bcdefg
NGB6703	1.16982	0.465533	456.947	0.254971	2.08467	bcdefg
NGB6713	1.17102	0.465761	457	0.25572	2.08632	bcdefg
NGB17	1.2038	0.465662	456.988	0.288701	2.11891	bcdefg
NGB9123	1.234	0.465797	456.998	0.318636	2.14937	bcdefg
NGB1	1.23839	0.465797	456.998	0.323023	2.15376	bcdefg
NGB19	1.2419	0.465751	457	0.326622	2.15718	bcdefg
NGB23171	1.39883	0.465885	456.984	0.483284	2.31437	cdefg
NGB11	1.42658	0.570717	456.977	0.305025	2.54813	abcdefg
NGB6704	1.44994	0.465761	457	0.534638	2.36524	defg
NGB21864	1.47282	0.46575	457	0.557548	2.3881	defg
NGB90173	1.56409	0.57072	456.98	0.442525	2.68565	bcdefg
NGB6388	1.72019	0.465662	456.99	0.805086	2.63529	efg
NGB11317	1.82922	0.570727	456.985	0.707648	2.9508	bcdefg
NGB8198	1.90989	0.465703	456.996	0.994709	2.82508	fg
NGB17137	2.04857	0.46584	456.994	1.13312	2.96402	g
NGB7045	2.71993	0.806074	455.327	1.13584	4.30401	bcdefg
nordID: genotype name, emmean: model estimated means, SE: Standard Error, df: degrees of freedom, lower.CL: lower confidence limit, upper.CL: upper confidence limit
.group: letter display as determined by Tukey’s post-hoc pairwise comparisons test.
Genotypes not sharing the same letters indicate significant difference (P < 0.05).
