## Supplementary material for "Plant genotype-specific modulation of *Clonostachys rosea*-mediated biocontrol of septoria tritici blotch disease on wheat": Supp Table 5

### Sheet: Supp. Table 5.
Model output for the treatment ZtCr (Z. tritici along with C. rosea) of 183 winter wheat genotypes.
nordID	emmean	SE	df	lower.CL	upper.CL	.group
NGB9952	-1.05899	0.454287	457.889	-1.95173	-0.166243	abcd
NGB11425	-1.02886	0.453647	457.159	-1.92036	-0.137371	abcd
NGB23682	-1.01128	0.454022	457.604	-1.90351	-0.119056	abcd
NGB13479	-1.00025	0.454169	457.747	-1.89276	-0.107734	abcd
NGB3	-0.987755	0.454096	457.677	-1.88013	-0.0953834	abcd
NGB23345	-0.987316	0.453936	457.508	-1.87937	-0.0952586	abcd
Julius	-0.960084	0.156241	371.536	-1.26731	-0.652856	a
NGB16679	-0.822705	0.454026	457.611	-1.71494	0.0695291	abcd
NGB23679	-0.814725	0.45401	457.582	-1.70693	0.0774776	abcd
Stigg	-0.80773	0.156241	371.536	-1.11496	-0.500501	ab
NGB6722	-0.777481	0.45446	458.061	-1.67057	0.115604	abcd
NGB7044	-0.772782	0.454096	457.677	-1.66515	0.11959	abcd
NGB9062	-0.768571	0.453928	457.494	-1.66061	0.123471	abcd
NGB2435	-0.757088	0.453821	457.361	-1.64892	0.134744	abcd
NGB13023	-0.742055	0.454086	457.66	-1.63441	0.150298	abcd
NGB6716	-0.738781	0.453923	457.487	-1.63081	0.153253	abcd
NGB8973	-0.735882	0.45446	458.06	-1.62897	0.157203	abcd
NGB14115	-0.7352	0.454196	457.79	-1.62777	0.157368	abcd
NGB23363	-0.734091	0.454192	457.785	-1.62665	0.158469	abcd
NGB7482	-0.73321	0.454373	457.973	-1.62612	0.159704	abcd
NGB6696	-0.732751	0.453809	457.342	-1.62456	0.159059	abcd
NGB23780	-0.729321	0.454641	458.238	-1.62276	0.164119	abcde
NGB12243	-0.723896	0.454004	457.573	-1.61609	0.168295	abcde
Norin	-0.718809	0.156241	371.536	-1.02604	-0.411581	abc
NGB7	-0.712608	0.454004	457.573	-1.6048	0.179583	abcde
NGB8194	-0.701073	0.454287	457.887	-1.59382	0.191672	abcd
NGB31181	-0.698284	0.45447	458.078	-1.59139	0.194821	abcde
NGB23348	-0.69239	0.454088	457.664	-1.58475	0.199965	abcde
NGB23170	-0.690471	0.454295	457.9	-1.58323	0.20229	abcde
NGB23349	-0.685759	0.454093	457.672	-1.57812	0.206606	abcde
NGB8937	-0.667993	0.454104	457.689	-1.56038	0.224394	abcde
NGB25	-0.665605	0.454066	457.627	-1.55792	0.226709	abcde
NGB14286	-0.653091	0.453831	457.382	-1.54494	0.238762	abcde
NGB16909	-0.58009	0.454201	457.799	-1.47267	0.312488	abcde
NGB6704	-0.570091	0.454044	457.642	-1.46236	0.322179	abcde
NGB21	-0.518616	0.454196	457.79	-1.41118	0.373953	abcde
NGB6727	-0.506755	0.453926	457.491	-1.39879	0.385284	abcde
NGB9079	-0.493043	0.453725	457.246	-1.38469	0.398603	abcde
NGB15	-0.489283	0.454465	458.07	-1.38238	0.403812	abcde
NGB6694	-0.477728	0.454191	457.783	-1.37028	0.414829	abcde
NGB9016	-0.434011	0.45446	458.061	-1.3271	0.459074	abcde
NGB15072	-0.432235	0.453905	457.456	-1.32423	0.459763	abcde
NGB6697	-0.430771	0.453916	457.475	-1.32279	0.461247	abcde
NGB4	-0.397079	0.454084	457.657	-1.28943	0.495269	abcde
NGB10	-0.387128	0.454089	457.664	-1.27949	0.505229	abcde
NGB7027	-0.372181	0.454373	457.973	-1.26509	0.520733	abcde
NGB9925	-0.371481	0.454006	457.576	-1.26368	0.520715	abcde
NGB5152	-0.367535	0.454102	457.688	-1.25992	0.524849	abcde
NGB6702	-0.349376	0.454196	457.791	-1.24194	0.543191	abcde
NGB23350	-0.347878	0.453831	457.381	-1.23973	0.543975	abcde
NGB23346	-0.333439	0.453747	457.284	-1.22513	0.558249	abcde
NGB6731	-0.323458	0.453904	457.453	-1.21545	0.568537	abcde
NGB6721	-0.311349	0.453763	457.313	-1.20307	0.58037	abcde
NGB16852	-0.291128	0.453924	457.488	-1.18316	0.600907	abcde
NGB24	-0.286105	0.454095	457.676	-1.17848	0.606265	abcde
NGB4799	-0.28448	0.454065	457.625	-1.17679	0.607831	abcde
NGB23357	-0.280655	0.454354	457.945	-1.17353	0.612222	abcde
NGB14114	-0.27551	0.453724	457.243	-1.16715	0.616132	abcde
NGB17	-0.264799	0.454354	457.945	-1.15768	0.628078	abcde
NGB6725	-0.262687	0.45409	457.666	-1.15505	0.629674	abcde
NGB5147	-0.261218	0.45365	457.162	-1.15271	0.630279	abcde
NGB6691	-0.252593	0.454002	457.57	-1.14478	0.639595	abcde
NGB9017	-0.248595	0.454207	457.809	-1.14118	0.643994	abcde
Nimbus	-0.24814	0.156241	371.536	-0.555368	0.0590888	abcd
NGB9122	-0.240044	0.454641	458.238	-1.13348	0.653396	abcde
NGB6719	-0.235402	0.453996	457.559	-1.12758	0.656774	abcde
NGB23356	-0.228192	0.454075	457.642	-1.12052	0.664139	abcde
NGB6701	-0.221695	0.453987	457.544	-1.11385	0.670464	abcde
NGB1	-0.208331	0.454014	457.59	-1.10054	0.683881	abcde
NGB26	-0.205133	0.454377	457.982	-1.09806	0.687789	abcde
NGB20	-0.204113	0.454296	457.901	-1.09688	0.68865	abcde
NGB6717	-0.203332	0.454558	458.162	-1.09661	0.689945	abcde
NGB6712	-0.190713	0.454285	457.884	-1.08346	0.702029	abcde
NGB22	-0.158368	0.453757	457.302	-1.05008	0.73334	abcde
NGB6695	-0.154897	0.453868	457.443	-1.04682	0.737028	abcde
NGB8968	-0.14245	0.453996	457.559	-1.03463	0.749725	abcde
NGB6692	-0.134306	0.453904	457.454	-1.0263	0.757689	abcde
NGB12244	-0.126736	0.453926	457.491	-1.01877	0.765303	abcde
NGB5151	-0.118153	0.454205	457.804	-1.01074	0.774432	abcdef
NGB8672	-0.10399	0.453759	457.305	-0.995702	0.787722	abcdef
NGB6700	-0.0959474	0.45446	458.06	-0.989032	0.797137	abcdef
NGB6728	-0.0892005	0.454276	457.87	-0.981925	0.803524	abcdef
NGB7194	-0.0874144	0.454284	457.883	-0.980155	0.805326	abcdef
NGB9	-0.0822398	0.454358	457.952	-0.975125	0.810645	abcdef
NGB9123	-0.0787523	0.454075	457.64	-0.971082	0.813577	abcdef
NGB344	-0.0755181	0.454373	457.973	-0.968432	0.817395	abcdef
NGB7195	-0.0676262	0.454092	457.67	-0.95999	0.824738	abcdef
NGB12	-0.0583217	0.454169	457.747	-0.950837	0.834193	abcdef
NGB6723	-0.0470094	0.453912	457.469	-0.939021	0.845002	abcdef
NGB6	-0.0153544	0.453903	457.452	-0.907348	0.876639	abcdef
NGB12242	0.0253309	0.454371	457.971	-0.867579	0.918241	abcdef
NGB6693	0.0348275	0.454089	457.664	-0.85753	0.927185	abcdef
NGB9119	0.0369244	0.453929	457.497	-0.85512	0.928969	abcdef
NGB6703	0.0571225	0.453852	457.415	-0.834772	0.949017	abcdef
NGB23352	0.0634681	0.453915	457.473	-0.82855	0.955486	abcdef
NGB23681	0.0720085	0.453902	457.452	-0.819983	0.964	abcdef
NGB6713	0.0735684	0.454087	457.662	-0.818785	0.965922	abcdef
NGB14	0.0840106	0.453986	457.543	-0.808145	0.976166	abcdef
NGB7193	0.0876051	0.453994	457.556	-0.804566	0.979776	abcdef
NGB15076	0.0924776	0.454028	457.611	-0.79976	0.984715	abcdef
NGB6720	0.105997	0.454191	457.782	-0.786561	0.998555	abcdef
NGB23171	0.113127	0.454189	457.778	-0.779426	1.00568	abcdef
NGB7034	0.114338	0.454014	457.59	-0.777872	1.00655	abcdef
NGB13576	0.135079	0.454455	458.054	-0.757997	1.02815	abcdef
NGB13	0.136395	0.45395	457.532	-0.755691	1.02848	abcdef
NGB7043	0.136475	0.45381	457.343	-0.755336	1.02829	abcdef
NGB4783	0.137969	0.45402	457.6	-0.754253	1.03019	abcdef
NGB6715	0.138234	0.454294	457.901	-0.754526	1.03099	abcdef
NGB9057	0.161503	0.453714	457.226	-0.730122	1.05313	abcdef
NGB6726	0.177912	0.454087	457.662	-0.714442	1.07027	abcdef
NGB9020	0.183863	0.453899	457.445	-0.708123	1.07585	abcdef
NGB15070	0.191149	0.453977	457.527	-0.700989	1.08329	abcdef
NGB23	0.200346	0.45394	457.516	-0.691719	1.09241	abcdef
NGB9078	0.203933	0.454086	457.66	-0.68842	1.09629	abcdef
NGB9118	0.25688	0.454018	457.598	-0.635339	1.1491	abcdef
NGB8957	0.297084	0.454373	457.975	-0.595831	1.19	abcdef
NGB5153	0.328074	0.453996	457.559	-0.564102	1.22025	abcdef
NGB2434	0.351904	0.454201	457.8	-0.540674	1.24448	abcdef
NGB6708	0.354206	0.45382	457.361	-0.537625	1.24604	abcdef
NGB8	0.373027	0.453757	457.3	-0.51868	1.26473	abcdef
NGB23353	0.382242	0.454175	457.757	-0.510286	1.27477	abcdef
NGB7483	0.392314	0.454126	457.725	-0.500116	1.28474	abcdef
NGB16910	0.39516	0.454204	457.804	-0.497423	1.28774	abcdef
NGB18	0.40576	0.454373	457.975	-0.487156	1.29867	abcdef
NGB13446	0.412972	0.453829	457.377	-0.478876	1.30482	abcdef
NGB9080	0.41472	0.453756	457.3	-0.476986	1.30643	abcdef
NGB9953	0.41955	0.454098	457.681	-0.472825	1.31193	abcdef
NGB23351	0.429782	0.454276	457.87	-0.462942	1.32251	abcdef
NGB6718	0.444265	0.454003	457.572	-0.447924	1.33645	abcdef
NGB23360	0.455738	0.45367	457.199	-0.435799	1.34728	abcdef
NGB6709	0.470682	0.454298	457.907	-0.422085	1.36345	abcdef
NGB7183	0.489114	0.454265	457.853	-0.403589	1.38182	abcdef
NGB17142	0.497584	0.454134	457.739	-0.394862	1.39003	abcdef
NGB16	0.501818	0.453906	457.457	-0.39018	1.39382	abcdef
NGB343	0.512621	0.453938	457.51	-0.37944	1.40468	abcdef
NGB6773	0.528459	0.454196	457.79	-0.364109	1.42103	abcdef
NGB16675	0.534931	0.454295	457.9	-0.357829	1.42769	abcdef
NGB6706	0.547905	0.453831	457.379	-0.343947	1.43976	abcdef
NGB15075	0.563181	0.45447	458.078	-0.329924	1.45629	abcdef
NGB2	0.601926	0.4541	457.684	-0.290455	1.49431	abcdef
NGB5	0.695533	0.45373	457.254	-0.196121	1.58719	abcdef
NGB8999	0.699555	0.454185	457.772	-0.19299	1.5921	abcdef
NGB347	0.699839	0.454177	457.762	-0.192692	1.59237	abcdef
NGB7184	0.724831	0.454265	457.853	-0.167872	1.61753	abcdef
NGB13659	0.732749	0.453928	457.496	-0.159293	1.62479	abcdef
NGB23678	0.767429	0.454191	457.782	-0.125129	1.65999	abcdef
NGB8933	0.791577	0.453988	457.547	-0.100583	1.68374	abcdef
NGB6383	0.793568	0.453764	457.315	-0.0981532	1.68529	abcdef
NGB6710	0.819041	0.453828	457.375	-0.0728059	1.71089	abcdef
NGB15071	0.825217	0.453653	457.168	-0.0662855	1.71672	abcdef
NGB21864	0.849151	0.454088	457.665	-0.0432047	1.74151	abcdef
NGB18629	0.902194	0.454101	457.684	0.00981316	1.79457	abcdef
NGB4494	0.905948	0.454026	457.61	0.0137134	1.79818	abcdef
NGB6714	0.90769	0.454455	458.054	0.0146145	1.80077	abcdef
NGB334	0.934657	0.453991	457.551	0.0424916	1.82682	abcdef
NGB19	0.938925	0.453863	457.433	0.0470109	1.83084	abcdef
NGB8946	0.940266	0.454263	457.849	0.0475671	1.83297	abcdef
NGB31730	0.959638	0.453945	457.525	0.0675617	1.85171	abcdef
NGB14118	0.980332	0.45398	457.533	0.0881871	1.87248	abcdef
NGB8197	0.986674	0.454204	457.803	0.0940913	1.87926	abcdef
NGB13442	1.03712	0.454171	457.75	0.144605	1.92964	abcdef
NGB17137	1.04832	0.453754	457.295	0.156623	1.94002	abcdef
NGB17135	1.05645	0.453828	457.373	0.164598	1.94829	abcdef
NGB8199	1.07623	0.454086	457.66	0.183875	1.96858	abcdef
NGB13445	1.11365	0.454271	457.862	0.220938	2.00637	abcdef
NGB7045	1.13614	0.454285	457.884	0.243393	2.02888	abcdef
NGB8198	1.13712	0.453838	457.391	0.245252	2.02898	abcdef
NGB6392	1.1883	0.454012	457.589	0.296092	2.08051	abcdef
NGB13444	1.21967	0.454003	457.571	0.32748	2.11186	abcdef
NGB23358	1.2236	0.453924	457.488	0.331563	2.11563	bcdef
NGB14116	1.25342	0.453989	457.547	0.361255	2.14558	bcdef
NGB6707	1.28754	0.454204	457.804	0.394955	2.18012	bcdef
NGB8189	1.32565	0.45418	457.763	0.433115	2.21819	bcdef
NGB6730	1.33946	0.454271	457.862	0.446749	2.23218	bcdef
NGB6388	1.3471	0.454201	457.8	0.454521	2.23968	bcdef
NGB6729	1.34989	0.454105	457.693	0.457498	2.24228	bcdef
NGB6698	1.44069	0.454377	457.982	0.54777	2.33361	cdef
NGB17141	1.45281	0.453922	457.484	0.560777	2.34484	cdef
NGB6699	1.45284	0.454003	457.572	0.56065	2.34503	cdef
NGB6724	1.56641	0.45384	457.397	0.674539	2.45828	def
NGB7484	1.78419	0.453808	457.339	0.892379	2.67599	def
NGB348	2.21196	0.454385	457.993	1.31902	3.10489	ef
NGB6705	2.81521	0.45374	457.271	1.92353	3.70688	f
nordID: genotype name, emmean: model estimated means, SE: Standard Error, df: degrees of freedom, lower.CL: lower confidence limit, upper.CL: upper confidence limit
.group: letter display as determined by Tukey’s post-hoc pairwise comparisons test.
Genotypes not sharing the same letters indicate significant difference (P < 0.05).
