## Supplementary material for "Plant genotype-specific modulation of *Clonostachys rosea*-mediated biocontrol of septoria tritici blotch disease on wheat": Supp Table 6

### Sheet: Supp. Table 6.
Biocontrol efficacy estimates (Zt - ZtCr) of C. rosea in controlling septoria tritici blotch for 183 winter wheat genotypes.
contrast	nordID	estimate	SE	df	lower.CL	upper.CL	t.ratio	p.value
Zt - (Zt+Cr)	NGB6705	-2.72194	0.659831	854.849	-4.01701	-1.42686	-4.1252	4.06616e-05
Zt - (Zt+Cr)	NGB6729	-1.92701	0.659722	854.591	-3.22187	-0.632141	-2.92094	0.00358165
Zt - (Zt+Cr)	NGB6724	-1.80554	0.660144	855.297	-3.10124	-0.509853	-2.73508	0.00636564
Zt - (Zt+Cr)	NGB15071	-1.53389	0.659445	854.237	-2.82822	-0.239571	-2.32604	0.0202498
Zt - (Zt+Cr)	NGB9078	-1.48153	0.65968	854.551	-2.77631	-0.186743	-2.24583	0.02497
Zt - (Zt+Cr)	NGB23353	-1.46467	0.659955	854.915	-2.75999	-0.169349	-2.21935	0.0267247
Zt - (Zt+Cr)	NGB348	-1.45096	0.660062	855.036	-2.74649	-0.155428	-2.19822	0.028201
Zt - (Zt+Cr)	NGB6699	-1.37344	0.660038	855.024	-2.66892	-0.0779531	-2.08085	0.0377451
Zt - (Zt+Cr)	NGB14118	-1.36155	0.659952	854.964	-2.65686	-0.0662304	-2.0631	0.0394047
Zt - (Zt+Cr)	NGB13445	-1.35023	0.660111	855.141	-2.64586	-0.0546043	-2.04546	0.0411149
Zt - (Zt+Cr)	NGB8189	-1.32532	0.659668	854.523	-2.62008	-0.0305587	-2.00907	0.044844
Zt - (Zt+Cr)	NGB7034	-1.23076	0.65975	854.657	-2.52568	0.0641592	-1.8655	0.0624544
Zt - (Zt+Cr)	NGB18	-1.19761	0.659821	854.718	-2.49267	0.0974462	-1.81506	0.0698654
Zt - (Zt+Cr)	NGB6730	-1.18465	0.65986	854.822	-2.47978	0.110487	-1.7953	0.0729587
Zt - (Zt+Cr)	NGB6709	-1.14599	0.660227	855.256	-2.44184	0.149865	-1.73575	0.082968
Zt - (Zt+Cr)	NGB17142	-1.0987	0.66009	855.197	-2.39429	0.196882	-1.66448	0.0963837
Zt - (Zt+Cr)	NGB6710	-1.09219	0.659621	854.526	-2.38686	0.202478	-1.65578	0.0981328
Zt - (Zt+Cr)	NGB14116	-1.09116	0.659614	854.442	-2.38582	0.20349	-1.65425	0.098445
Zt - (Zt+Cr)	NGB23681	-1.08911	0.659786	854.752	-2.38411	0.205877	-1.65071	0.0991656
Zt - (Zt+Cr)	NGB7184	-1.07785	0.660249	855.311	-2.37375	0.218049	-1.63249	0.102945
Zt - (Zt+Cr)	NGB8	-1.06638	0.659734	854.668	-2.36127	0.228512	-1.61637	0.106383
Zt - (Zt+Cr)	NGB23678	-1.01832	0.659946	854.89	-2.31363	0.276979	-1.54304	0.12319
Zt - (Zt+Cr)	NGB7484	-1.00838	0.659958	854.962	-2.30371	0.28695	-1.52794	0.126897
Zt - (Zt+Cr)	NGB6698	-0.954437	0.660295	855.396	-2.25042	0.341551	-1.44547	0.148692
Zt - (Zt+Cr)	NGB6392	-0.935899	0.659737	854.701	-2.23079	0.358996	-1.41859	0.156382
Zt - (Zt+Cr)	NGB23346	-0.91472	0.659706	854.667	-2.20955	0.380113	-1.38656	0.165938
Zt - (Zt+Cr)	NGB5	-0.835206	0.659693	854.642	-2.13001	0.459603	-1.26605	0.205839
Zt - (Zt+Cr)	NGB6715	-0.787804	0.660119	855.155	-2.08345	0.50784	-1.19343	0.233033
Zt - (Zt+Cr)	NGB13444	-0.78089	0.660112	855.19	-2.07652	0.514739	-1.18297	0.237151
Zt - (Zt+Cr)	NGB17141	-0.780729	0.659967	854.982	-2.07607	0.514615	-1.18298	0.237145
Zt - (Zt+Cr)	NGB9119	-0.775322	0.659953	855.013	-2.07064	0.519995	-1.17482	0.240396
Zt - (Zt+Cr)	NGB334	-0.744675	0.659661	854.503	-2.03942	0.55007	-1.12888	0.259267
Zt - (Zt+Cr)	NGB9953	-0.735071	0.930535	847.555	-2.5615	1.09135	-0.789945	0.429781
Zt - (Zt+Cr)	NGB6383	-0.724628	0.660103	855.262	-2.02024	0.570983	-1.09775	0.272622
Zt - (Zt+Cr)	NGB2	-0.721994	0.66028	855.409	-2.01795	0.573966	-1.09347	0.274497
Zt - (Zt+Cr)	NGB31181	-0.695159	0.660342	855.434	-1.99124	0.600922	-1.05273	0.292764
Zt - (Zt+Cr)	NGB13	-0.68551	0.659941	854.977	-1.9808	0.609784	-1.03874	0.299217
Zt - (Zt+Cr)	NGB23351	-0.672877	0.66016	855.186	-1.9686	0.622846	-1.01926	0.308366
Zt - (Zt+Cr)	NGB16679	-0.67053	0.660003	855.067	-1.96594	0.624885	-1.01595	0.309941
Zt - (Zt+Cr)	NGB6700	-0.622604	0.660058	855.033	-1.91813	0.67292	-0.943256	0.345816
Zt - (Zt+Cr)	NGB15076	-0.602525	0.66007	855.087	-1.89807	0.693021	-0.912821	0.361594
Zt - (Zt+Cr)	NGB23360	-0.599279	0.659514	854.353	-1.89374	0.695178	-0.908667	0.363782
Zt - (Zt+Cr)	NGB16675	-0.586151	0.659963	854.929	-1.88149	0.709186	-0.888158	0.374706
Zt - (Zt+Cr)	NGB6728	-0.576784	0.660135	855.143	-1.87246	0.718891	-0.873736	0.382507
Zt - (Zt+Cr)	NGB6719	-0.561678	0.659742	854.642	-1.85658	0.733227	-0.851359	0.394808
Zt - (Zt+Cr)	NGB16910	-0.53849	0.659953	854.965	-1.83381	0.756828	-0.815952	0.414755
Zt - (Zt+Cr)	NGB13446	-0.537685	0.66002	855.101	-1.83313	0.757764	-0.814649	0.4155
Zt - (Zt+Cr)	NGB7483	-0.524002	0.659944	854.933	-1.8193	0.771299	-0.794009	0.427411
Zt - (Zt+Cr)	NGB8197	-0.522892	0.65982	854.778	-1.81795	0.772164	-0.792478	0.428302
Zt - (Zt+Cr)	NGB15072	-0.472088	0.659921	855.013	-1.76734	0.823168	-0.71537	0.474576
Zt - (Zt+Cr)	NGB6707	-0.471418	0.660104	855.125	-1.76703	0.824195	-0.714158	0.475325
Zt - (Zt+Cr)	NGB8968	-0.471327	0.659882	854.865	-1.7665	0.823852	-0.714259	0.475262
Zt - (Zt+Cr)	NGB8199	-0.451983	0.660024	855.065	-1.74744	0.843475	-0.684797	0.493657
Zt - (Zt+Cr)	NGB18629	-0.437623	0.659899	854.837	-1.73283	0.857588	-0.663167	0.507402
Zt - (Zt+Cr)	NGB26	-0.40375	0.660032	855.031	-1.69922	0.891723	-0.611712	0.540891
Zt - (Zt+Cr)	NGB23358	-0.400562	0.660176	855.251	-1.69632	0.895194	-0.606749	0.544178
Zt - (Zt+Cr)	NGB8672	-0.398375	0.659708	854.671	-1.69321	0.896463	-0.603865	0.546094
Zt - (Zt+Cr)	NGB347	-0.379786	0.660189	855.244	-1.67557	0.915995	-0.575268	0.565261
Zt - (Zt+Cr)	NGB8999	-0.377492	0.660242	855.352	-1.67338	0.918393	-0.571747	0.567643
Zt - (Zt+Cr)	NGB13659	-0.365611	0.659772	854.709	-1.66057	0.929352	-0.554148	0.579623
Zt - (Zt+Cr)	NGB7183	-0.333504	0.66016	855.193	-1.62923	0.962219	-0.505187	0.613558
Zt - (Zt+Cr)	NGB14115	-0.33114	0.660158	855.172	-1.62686	0.964581	-0.501607	0.616073
Zt - (Zt+Cr)	NGB8933	-0.29128	0.660023	855.062	-1.58674	1.00418	-0.441318	0.659094
Zt - (Zt+Cr)	NGB23363	-0.274242	0.659938	854.933	-1.56953	1.02105	-0.415557	0.677838
Zt - (Zt+Cr)	NGB23780	-0.273624	0.660355	855.37	-1.56973	1.02248	-0.414359	0.678715
Zt - (Zt+Cr)	NGB13442	-0.251372	0.660147	855.156	-1.54707	1.04433	-0.380782	0.70346
Zt - (Zt+Cr)	NGB5153	-0.248408	0.659986	855.04	-1.54379	1.04698	-0.376383	0.706726
Zt - (Zt+Cr)	NGB9080	-0.248284	0.659808	854.785	-1.54332	1.04675	-0.376297	0.70679
Zt - (Zt+Cr)	NGB23357	-0.246389	0.660025	855.02	-1.54185	1.04907	-0.373302	0.709016
Zt - (Zt+Cr)	NGB20	-0.234629	0.659908	854.859	-1.52986	1.0606	-0.355549	0.722266
Zt - (Zt+Cr)	NGB6716	-0.201868	0.659577	854.401	-1.49645	1.09271	-0.306057	0.759636
Zt - (Zt+Cr)	NGB4799	-0.174352	0.931113	848.436	-2.00191	1.6532	-0.187251	0.851508
Zt - (Zt+Cr)	NGB12	-0.173789	0.65993	854.923	-1.46906	1.12148	-0.263344	0.792349
Zt - (Zt+Cr)	NGB9	-0.156797	0.659936	854.877	-1.45208	1.13849	-0.237594	0.812253
Zt - (Zt+Cr)	NGB6714	-0.152761	0.659797	854.669	-1.44777	1.14225	-0.231527	0.816961
Zt - (Zt+Cr)	NGB23345	-0.149098	0.65968	854.604	-1.44388	1.14568	-0.226016	0.821243
Zt - (Zt+Cr)	Julius	-0.126197	0.314125	851.068	-0.742748	0.490354	-0.401741	0.687976
Zt - (Zt+Cr)	NGB9118	-0.118819	0.659943	854.931	-1.41412	1.17648	-0.180045	0.85716
Zt - (Zt+Cr)	Norin	-0.115162	0.314125	851.068	-0.731713	0.501389	-0.366611	0.714
Zt - (Zt+Cr)	NGB23356	-0.114146	0.66028	855.411	-1.4101	1.18181	-0.172875	0.862791
Zt - (Zt+Cr)	Nimbus	-0.111086	0.228118	760.223	-0.558903	0.33673	-0.486968	0.626421
Zt - (Zt+Cr)	NGB9017	-0.0423206	0.660105	855.127	-1.33794	1.2533	-0.0641119	0.948896
Zt - (Zt+Cr)	NGB17135	-0.021508	0.660007	855.07	-1.31693	1.27391	-0.0325876	0.974011
Zt - (Zt+Cr)	NGB16	-0.0176199	0.659889	854.869	-1.31281	1.27757	-0.0267013	0.978704
Zt - (Zt+Cr)	NGB6708	-0.0156566	0.659527	854.335	-1.31014	1.27883	-0.0237391	0.981066
Zt - (Zt+Cr)	NGB31730	-0.0079683	0.659708	854.676	-1.3028	1.28687	-0.0120785	0.990366
Zt - (Zt+Cr)	NGB6725	-0.00231483	0.660064	855.091	-1.29785	1.29322	-0.00350699	0.997203
Zt - (Zt+Cr)	NGB6773	5.50875e-05	0.65992	854.887	-1.2952	1.29531	8.3476e-05	0.999933
Zt - (Zt+Cr)	NGB24	0.0294313	0.659868	854.825	-1.26572	1.32458	0.0446018	0.964435
Zt - (Zt+Cr)	NGB13479	0.0323243	0.660118	855.156	-1.26332	1.32797	0.0489675	0.960957
Zt - (Zt+Cr)	NGB6731	0.0351873	0.660061	855.139	-1.26034	1.33072	0.0533092	0.957498
Zt - (Zt+Cr)	NGB25	0.0379361	0.659534	854.303	-1.25656	1.33243	0.0575196	0.954145
Zt - (Zt+Cr)	NGB14	0.0510706	0.660051	855.059	-1.24444	1.34658	0.0773738	0.938344
Zt - (Zt+Cr)	NGB23350	0.0524239	0.659547	854.386	-1.2421	1.34695	0.0794848	0.936666
Zt - (Zt+Cr)	NGB6721	0.069331	0.659902	854.947	-1.22589	1.36455	0.105063	0.916351
Zt - (Zt+Cr)	NGB9122	0.070689	0.66035	855.357	-1.22541	1.36679	0.107048	0.914776
Zt - (Zt+Cr)	NGB8946	0.0744805	0.660367	855.474	-1.22165	1.37061	0.112787	0.910226
Zt - (Zt+Cr)	NGB15070	0.0799422	0.659998	855.006	-1.21546	1.37535	0.121125	0.903621
Zt - (Zt+Cr)	NGB6	0.092864	0.659987	854.967	-1.20252	1.38825	0.140706	0.888135
Zt - (Zt+Cr)	NGB21	0.107822	0.660039	855.035	-1.18766	1.40331	0.163357	0.870276
Zt - (Zt+Cr)	NGB6720	0.111997	0.660316	855.372	-1.18403	1.40803	0.169611	0.865356
Zt - (Zt+Cr)	NGB5152	0.113537	0.660269	855.333	-1.1824	1.40947	0.171956	0.863513
Zt - (Zt+Cr)	NGB7043	0.11565	0.65957	854.387	-1.17892	1.41022	0.175342	0.860853
Zt - (Zt+Cr)	NGB7195	0.121096	0.660056	855.072	-1.17442	1.41662	0.183463	0.854478
Zt - (Zt+Cr)	NGB9952	0.124063	0.660259	855.326	-1.17185	1.41998	0.1879	0.850999
Zt - (Zt+Cr)	NGB12242	0.134481	0.660027	855.023	-1.16098	1.42994	0.203751	0.838597
Zt - (Zt+Cr)	NGB6706	0.140851	0.65989	854.927	-1.15434	1.43604	0.213446	0.83103
Zt - (Zt+Cr)	NGB343	0.143166	0.659714	854.625	-1.15168	1.43802	0.217012	0.828251
Zt - (Zt+Cr)	NGB6701	0.143372	0.65993	854.908	-1.1519	1.43864	0.217254	0.828062
Zt - (Zt+Cr)	NGB14114	0.153821	0.659892	854.936	-1.14138	1.44902	0.233101	0.815739
Zt - (Zt+Cr)	NGB23352	0.156641	0.659606	854.483	-1.138	1.45128	0.237477	0.812344
Zt - (Zt+Cr)	NGB22	0.162331	0.66002	855.095	-1.13312	1.45778	0.245949	0.805781
Zt - (Zt+Cr)	NGB23	0.178308	0.659679	854.603	-1.11647	1.47309	0.270295	0.786999
Zt - (Zt+Cr)	NGB9925	0.18634	0.659639	854.504	-1.10836	1.48104	0.282488	0.777638
Zt - (Zt+Cr)	NGB2434	0.202018	0.660332	855.453	-1.09404	1.49808	0.305934	0.759729
Zt - (Zt+Cr)	NGB7044	0.206875	0.659931	854.911	-1.0884	1.50215	0.31348	0.753993
Zt - (Zt+Cr)	NGB4494	0.231125	0.659949	854.943	-1.06419	1.52644	0.350216	0.726263
Zt - (Zt+Cr)	NGB8957	0.241723	0.660231	855.215	-1.05414	1.53759	0.36612	0.714366
Zt - (Zt+Cr)	NGB7193	0.251917	0.659904	854.918	-1.0433	1.54714	0.381749	0.702743
Zt - (Zt+Cr)	NGB2435	0.258814	0.65954	854.371	-1.0357	1.55332	0.392416	0.694849
Zt - (Zt+Cr)	NGB6717	0.273301	0.660529	855.6	-1.02315	1.56975	0.413761	0.679153
Zt - (Zt+Cr)	NGB9062	0.29854	0.65971	854.617	-0.996302	1.59338	0.452532	0.651
Zt - (Zt+Cr)	NGB19	0.34835	0.659941	854.974	-0.946945	1.64364	0.52785	0.597741
Zt - (Zt+Cr)	NGB7194	0.349366	0.660107	855.132	-0.946255	1.64499	0.529256	0.596765
Zt - (Zt+Cr)	NGB6723	0.355224	0.660051	855.113	-0.940285	1.65073	0.538177	0.590595
Zt - (Zt+Cr)	NGB5147	0.356614	0.659853	854.896	-0.938507	1.65174	0.540445	0.589031
Zt - (Zt+Cr)	NGB13023	0.364295	0.660156	855.23	-0.931421	1.66001	0.551832	0.581208
Zt - (Zt+Cr)	NGB6388	0.37424	0.66001	855.038	-0.921189	1.66967	0.567022	0.570848
Zt - (Zt+Cr)	NGB6695	0.409365	0.659897	854.932	-0.885843	1.70457	0.620347	0.535195
Zt - (Zt+Cr)	NGB23348	0.417207	0.660067	855.104	-0.878335	1.71275	0.632067	0.527512
Zt - (Zt+Cr)	Stigg	0.41908	0.314125	851.068	-0.197471	1.03563	1.33412	0.182523
Zt - (Zt+Cr)	NGB8194	0.432054	0.660185	855.173	-0.863719	1.72783	0.654443	0.513002
Zt - (Zt+Cr)	NGB9057	0.451284	0.659568	854.448	-0.843278	1.74585	0.684212	0.494027
Zt - (Zt+Cr)	NGB16852	0.471944	0.659648	854.524	-0.822775	1.76666	0.715449	0.474527
Zt - (Zt+Cr)	NGB9020	0.477107	0.659784	854.751	-0.81788	1.77209	0.723126	0.4698
Zt - (Zt+Cr)	NGB16909	0.480191	0.659987	854.986	-0.815194	1.77558	0.727577	0.467072
Zt - (Zt+Cr)	NGB4783	0.480553	0.659944	854.932	-0.814746	1.77585	0.728174	0.466707
Zt - (Zt+Cr)	NGB11425	0.493028	0.660032	855.113	-0.802445	1.7885	0.746976	0.455283
Zt - (Zt+Cr)	NGB14286	0.526257	0.659538	854.358	-0.768247	1.82076	0.797918	0.42514
Zt - (Zt+Cr)	NGB344	0.531945	0.660267	855.288	-0.763989	1.82788	0.805651	0.420668
Zt - (Zt+Cr)	NGB15075	0.534135	0.66034	855.38	-0.761943	1.83021	0.808878	0.41881
Zt - (Zt+Cr)	NGB12243	0.543209	0.659874	854.838	-0.751954	1.83837	0.823201	0.410623
Zt - (Zt+Cr)	NGB23682	0.552548	0.660121	855.218	-0.743099	1.84819	0.83704	0.402804
Zt - (Zt+Cr)	NGB6718	0.568625	0.660218	855.286	-0.727212	1.86446	0.861269	0.389331
Zt - (Zt+Cr)	NGB9016	0.572744	0.660076	855.073	-0.722815	1.8683	0.867695	0.385805
Zt - (Zt+Cr)	NGB7027	0.576792	0.660267	855.288	-0.719142	1.87273	0.873574	0.382596
Zt - (Zt+Cr)	NGB7482	0.595588	0.660129	855.122	-0.700074	1.89125	0.90223	0.367189
Zt - (Zt+Cr)	NGB21864	0.59888	0.660054	855.07	-0.696637	1.8944	0.907319	0.364494
Zt - (Zt+Cr)	NGB6693	0.60497	0.66012	855.148	-0.690676	1.90062	0.916455	0.359687
Zt - (Zt+Cr)	NGB13576	0.606804	0.660205	855.231	-0.689009	1.90262	0.919114	0.358295
Zt - (Zt+Cr)	NGB23349	0.616416	0.660287	855.421	-0.679557	1.91239	0.933557	0.350796
Zt - (Zt+Cr)	NGB8973	0.704308	0.660468	855.55	-0.59202	2.00063	1.06638	0.286554
Zt - (Zt+Cr)	NGB6722	0.704637	0.660111	855.093	-0.590992	2.00027	1.06745	0.286069
Zt - (Zt+Cr)	NGB6712	0.715606	0.660136	855.192	-0.58007	2.01128	1.08403	0.278658
Zt - (Zt+Cr)	NGB8198	0.750054	0.659874	854.889	-0.545109	2.04522	1.13666	0.255998
Zt - (Zt+Cr)	NGB12244	0.754096	0.66011	855.18	-0.541529	2.04972	1.14238	0.253616
Zt - (Zt+Cr)	NGB15	0.756039	0.660053	855.022	-0.539474	2.05155	1.14542	0.252355
Zt - (Zt+Cr)	NGB6726	0.790115	0.659927	854.904	-0.505152	2.08538	1.19728	0.231531
Zt - (Zt+Cr)	NGB23679	0.815003	0.659992	855.049	-0.480391	2.1104	1.23487	0.217219
Zt - (Zt+Cr)	NGB4	0.831819	0.660036	855.092	-0.463661	2.1273	1.26026	0.207918
Zt - (Zt+Cr)	NGB10	0.858422	0.659567	854.38	-0.436139	2.15298	1.30149	0.19344
Zt - (Zt+Cr)	NGB6691	0.87386	0.659622	854.461	-0.420808	2.16853	1.32479	0.185595
Zt - (Zt+Cr)	NGB6727	0.933806	0.659939	854.981	-0.361484	2.2291	1.41499	0.157436
Zt - (Zt+Cr)	NGB6702	0.984931	0.659856	854.798	-0.310197	2.28006	1.49264	0.135899
Zt - (Zt+Cr)	NGB23170	1.03689	0.659993	854.999	-0.258504	2.33229	1.57107	0.116537
Zt - (Zt+Cr)	NGB17137	1.03717	0.660019	855.093	-0.258281	2.33261	1.57142	0.116455
Zt - (Zt+Cr)	NGB6696	1.06919	0.659645	854.519	-0.225521	2.36391	1.62086	0.105416
Zt - (Zt+Cr)	NGB6692	1.08498	0.659959	854.969	-0.210346	2.38031	1.64402	0.100541
Zt - (Zt+Cr)	NGB5151	1.10475	0.930477	847.287	-0.721563	2.93106	1.18729	0.235445
Zt - (Zt+Cr)	NGB7	1.11039	0.660038	855.09	-0.185092	2.40588	1.68232	0.0928728
Zt - (Zt+Cr)	NGB3	1.13448	0.660123	855.153	-0.161168	2.43014	1.71859	0.0860503
Zt - (Zt+Cr)	NGB6713	1.14671	0.660144	855.262	-0.148985	2.4424	1.73706	0.0827373
Zt - (Zt+Cr)	NGB6703	1.15153	0.659634	854.546	-0.14316	2.44622	1.74571	0.0812199
Zt - (Zt+Cr)	NGB6694	1.18898	0.659854	854.794	-0.106141	2.48411	1.80189	0.0719152
Zt - (Zt+Cr)	NGB6697	1.2659	0.660102	855.228	-0.0297105	2.56151	1.91773	0.0554777
Zt - (Zt+Cr)	NGB9123	1.31755	0.66015	855.22	0.0218439	2.61325	1.99583	0.0462691
Zt - (Zt+Cr)	NGB23171	1.31968	0.660315	855.37	0.0236504	2.6157	1.99856	0.0459723
Zt - (Zt+Cr)	NGB8937	1.35064	0.660045	855.054	0.0551414	2.64614	2.04628	0.0410338
Zt - (Zt+Cr)	NGB9079	1.36734	0.659706	854.675	0.0725094	2.66218	2.07266	0.0385036
Zt - (Zt+Cr)	NGB1	1.45124	0.660117	855.195	0.155601	2.74688	2.19846	0.0281836
Zt - (Zt+Cr)	NGB17	1.47193	0.660067	855.052	0.176388	2.76747	2.22997	0.0260084
Zt - (Zt+Cr)	NGB7045	1.60983	0.931192	848.61	-0.217882	3.43754	1.72878	0.0842119
Zt - (Zt+Cr)	NGB6704	2.02792	0.660119	855.25	0.732276	3.32356	3.07205	0.00219326
Scaled relative area under disease progress curve (rAUDPC) was estimated in treatments Zt (Z. tritici alone) and ZtCr (Z. tritici along with C. rosea) for each wheat genotype using linear mixed models.
Post-hoc comparisons using Tukey’s test were used to estimate differences between treatment Zt and ZtCr for each genotype and were used as estimators for biocontrol efficacy.
nordID: genotype name, estimate: Biocontrol efficacy estimate using inter-treatment contrasts (Zt – ZtCr), SE: Standard Error, df: degrees of freedom, lower.CL: lower confidence limit, upper.CL: upper confidence limit.
